# Impact of population structure in the design of RNA-based diagnostics for antibiotic resistance in *Neisseria gonorrhoeae*

**DOI:** 10.1101/537175

**Authors:** Crista B. Wadsworth, Mohamad R.A. Sater, Roby P. Bhattacharyya, Yonatan H. Grad

**Affiliations:** Department of Immunology and Infectious Diseases, Harvard T.H. Chan School of Public Health, Boston, MA 02115; Infectious Disease and Microbiome Program, Broad Institute of MIT and Harvard, Cambridge, MA 02142; Division of Infectious Diseases and Department of Medicine, Massachusetts General Hospital, Boston, MA 02114; Division of Infectious Diseases, Brigham and Women’s Hospital, Harvard Medical School, Boston, MA 02115

**Author notes:** Corresponding Authors: Crista Wadsworth, Yonatan Grad.

**Keywords:** *Neisseria gonorrhoeae*, gonorrhea, antimicrobial susceptibility testing, AST, macrolide, azithromycin, ciprofloxacin, gene expression, RNA-seq, transcriptome profiling

## Abstract

Quantitative assessment of antibiotic-responsive RNA transcripts holds promise for a rapid point of care (POC) diagnostic tool for antimicrobial susceptibility testing. These assays aim to distinguish susceptible and resistant isolates by transcriptional differences upon drug exposure. However, an often-overlooked dimension of designing these tests is that the genetic diversity within a species may yield differential transcriptional regulation independent of resistance phenotype. Here, we use a phylogenetically diverse panel of *Neisseria gonorrhoeae* and transcriptome profiling coupled with RT-qPCR to test this hypothesis, to identify azithromycin responsive transcripts and evaluate their potential diagnostic value, and to evaluate previously reported diagnostic markers for ciprofloxacin resistance (*porB* and *rpmB*). Transcriptome profiling confirmed evidence of population structure in transcriptional response to azithromycin. Taking this population structure into account, we found azithromycin-responsive transcripts overrepresented in susceptible strains compared to resistant strains, and selected four candidate diagnostic transcripts (*rpsO*, *rplN*, *omp3*, and NGO1079) that were the most significantly differentially regulated between phenotypes across drug exposure. RNA signatures for these markers categorically predicted resistance in 19/20 cases, with the one incorrect categorical assignment for an isolate at the threshold of reduced susceptibility. Finally, we found that *porB* and *rpmB* expression were not diagnostic of ciprofloxacin resistance in a panel of isolates with unbiased phylogenetic sampling. Overall, our results suggest that RNA signatures as a diagnostic tool are promising for future POC diagnostics; however, development and testing should consider representative genetic diversity of the target pathogen.
