## Supplemental Table 1 for "Impact of population structure in the design of RNA-based diagnostics for antibiotic resistance in *Neisseria gonorrhoeae*"

### Sheet: Sheet1
Supplementary Table 1: RT-qPCR primers and cycling conditions
Marker	Type	Forward Primer (5'-3')	Reverse Primer (5'-3')	Annealing Temperature	Reference
NGO1935	Control	GCGCAAGGTACATTTGTTTCA	CAGGCAGTTTCAACGCAATC	61	This study
NGO1079	Test	GGAAAACTCCGTATTGCCGC	GTTCCTGACGCGCAAGATTT	61	This study
NGO1577	Test	TGGCTTTAGAGGCTTTCGCA	AACGCCTGAGTCGAACCAAT	61	This study
NGO1829	Test	CGCTCAGTACGCAATTCACG	GTACTGCTAAGGGTGTGCGT	61	This study
NGO0191	Test	AACCCCAAAGACCACCACAG	CAGACCCAAGCGGGTAATCA	61	This study
16s rRNA	Control	ACTGCGTTCTGAACTGGGTG	GGCGGTCAATTTCACGCG	60	Khazaei et al. (2018)
porB	Test	GCTACGATTCTCCCGAATTTGCC	CCGCCKACCAAACGGTGAAC	64	Khazaei et al. (2018)
rpmB	Test	TTGCCCAACTTGCAATCACG	AGCACGCAAATCAGCCAATAC	60	Khazaei et al. (2018)
