## Supplemental Table 2 for "Impact of population structure in the design of RNA-based diagnostics for antibiotic resistance in *Neisseria gonorrhoeae*"

### Sheet: Sheet1
Supplementary Table 2. Average 2-△△CT values (n=3-4 replicates) for marker loci normalized to NGO1935
Locus	Average ddCt	Strain	MIC	Phenotype	Drug Exposure
NGO1560	1.83	GCGS1019	16	R	ciprofloxacin
NGO1560	0.77	GCGS0850	1	R	ciprofloxacin
NGO1560	0.61	GCGS0481	32	R	ciprofloxacin
NGO1560	1.04	GCGS0562	4	R	ciprofloxacin
NGO1560	1.25	GCGS0099	16	R	ciprofloxacin
NGO1560	6.1	GCGS0432	0.03	S	ciprofloxacin
NGO1560	19.27	GCGS0641	0.03	S	ciprofloxacin
NGO1560	1.42	GCGS0791	0.03	S	ciprofloxacin
NGO1560	1.27	GCGS0709	0.06	S	ciprofloxacin
NGO1560	3.91	GCGS0575	0.03	S	ciprofloxacin
NGO1560	2.87	GCGS0870	0.25	S	ciprofloxacin
NGO1560	1.4	GCGS1029	0.125	S	ciprofloxacin
NGO1560	1.54	GCGS0997	16	R	ciprofloxacin
NGO1560	1.84	GCGS0922	8	R	ciprofloxacin
NGO1560	1.86	GCGS1007	16	R	ciprofloxacin
NGO1560	0.36	GCGS0862	8	R	ciprofloxacin
NGO1560	1.23	GCGS0864	8	R	ciprofloxacin
NGO1560	1.04	GCGS0985	16	R	ciprofloxacin
NGO1560	5.2	GCGS0550	0.015	S	ciprofloxacin
NGO1560	5.67	GCGS0338	0.015	S	ciprofloxacin
NGO1560	3.24	GCGS0354	0.015	S	ciprofloxacin
NGO1560	2.79	GCGS0574	0.03	S	ciprofloxacin
NGO1560	13.84	GCGS0745	0.015	S	ciprofloxacin
NGO1680	3.8	GCGS1019	16	R	ciprofloxacin
NGO1680	14.16	GCGS0850	1	R	ciprofloxacin
NGO1680	2.2	GCGS0481	32	R	ciprofloxacin
NGO1680	15.68	GCGS0562	4	R	ciprofloxacin
NGO1680	3.63	GCGS0099	16	R	ciprofloxacin
NGO1680	2.26	GCGS0432	0.03	S	ciprofloxacin
NGO1680	1.35	GCGS0641	0.03	S	ciprofloxacin
NGO1680	0.17	GCGS0791	0.03	S	ciprofloxacin
NGO1680	1.33	GCGS0709	0.06	S	ciprofloxacin
NGO1680	5.62	GCGS0575	0.03	S	ciprofloxacin
NGO1680	16.61	GCGS0870	0.25	S	ciprofloxacin
NGO1680	0.16	GCGS1029	0.125	S	ciprofloxacin
NGO1680	0.44	GCGS0997	16	R	ciprofloxacin
NGO1680	2.53	GCGS0922	8	R	ciprofloxacin
NGO1680	1.14	GCGS1007	16	R	ciprofloxacin
NGO1680	0.33	GCGS0862	8	R	ciprofloxacin
NGO1680	1.7	GCGS0864	8	R	ciprofloxacin
NGO1680	2.36	GCGS0985	16	R	ciprofloxacin
NGO1680	2.98	GCGS0550	0.015	S	ciprofloxacin
NGO1680	7.4	GCGS0338	0.015	S	ciprofloxacin
NGO1680	10.34	GCGS0354	0.015	S	ciprofloxacin
NGO1680	4.43	GCGS0574	0.03	S	ciprofloxacin
NGO1680	10.32	GCGS0745	0.015	S	ciprofloxacin
NGO0191	3.54585	GCGS0524	0.25	S	azithromycin
NGO0191	0.24938	GCGS0550	8	R	azithromycin
NGO0191	1.0421	GCGS0354	8	R	azithromycin
NGO0191	1.12927	GCGS0745	256	R	azithromycin
NGO0191	10.1846	GCGS0353	0.03	S	azithromycin
NGO0191	0.735317	GCGS0363	4	R	azithromycin
NGO0191	1.59653	GCGS0276	1	R	azithromycin
NGO0191	1.2852	GCGS0834	2	R	azithromycin
NGO0191	3.82733	GCGS0641	0.25	S	azithromycin
NGO0191	3.63019	GCGS0996	0.5	S	azithromycin
NGO0191	0.615304	GCGS0525	2	R	azithromycin
NGO0191	4.55016	GCGS0313	0.06	S	azithromycin
NGO0191	0.723261	GCGS1026	16	R	azithromycin
NGO0191	2.92991	GCGS1035	0.5	S	azithromycin
NGO0191	2.6774	GCGS0605	0.25	S	azithromycin
NGO0191	3.91636	GCGS0926	0.125	S	azithromycin
NGO0191	1.47926	GCGS0436	2	R	azithromycin
NGO0191	3.46652	GCGS0465	0.06	S	azithromycin
NGO0191	1.01317	GCGS0481	2	R	azithromycin
NGO0191	0.4988	GCGS0298	2	R	azithromycin
NGO1079	2.35925	GCGS0524	0.25	S	azithromycin
NGO1079	0.169397	GCGS0550	8	R	azithromycin
NGO1079	1.30523	GCGS0354	8	R	azithromycin
NGO1079	0.501692	GCGS0745	256	R	azithromycin
NGO1079	9.65401	GCGS0353	0.03	S	azithromycin
NGO1079	1.0381	GCGS0363	4	R	azithromycin
NGO1079	1.24207	GCGS0276	1	R	azithromycin
NGO1079	0.747402	GCGS0834	2	R	azithromycin
NGO1079	5.60411	GCGS0641	0.25	S	azithromycin
NGO1079	1.36188	GCGS0996	0.5	S	azithromycin
NGO1079	0.631717	GCGS0525	2	R	azithromycin
NGO1079	3.48737	GCGS0313	0.06	S	azithromycin
NGO1079	0.820295	GCGS1026	16	R	azithromycin
NGO1079	2.57647	GCGS1035	0.5	S	azithromycin
NGO1079	1.76583	GCGS0605	0.25	S	azithromycin
NGO1079	2.21658	GCGS0926	0.125	S	azithromycin
NGO1079	1.07031	GCGS0436	2	R	azithromycin
NGO1079	1.932	GCGS0465	0.06	S	azithromycin
NGO1079	1.07956	GCGS0481	2	R	azithromycin
NGO1079	0.807922	GCGS0298	2	R	azithromycin
NGO1577	3.84845	GCGS0524	0.25	S	azithromycin
NGO1577	0.304644	GCGS0550	8	R	azithromycin
NGO1577	0.896158	GCGS0354	8	R	azithromycin
NGO1577	1.74234	GCGS0745	256	R	azithromycin
NGO1577	3.64125	GCGS0353	0.03	S	azithromycin
NGO1577	1.51846	GCGS0363	4	R	azithromycin
NGO1577	1.44887	GCGS0276	1	R	azithromycin
NGO1577	2.34813	GCGS0834	2	R	azithromycin
NGO1577	7.21238	GCGS0641	0.25	S	azithromycin
NGO1577	2.43929	GCGS0996	0.5	S	azithromycin
NGO1577	1.44156	GCGS0525	2	R	azithromycin
NGO1577	7.82321	GCGS0313	0.06	S	azithromycin
NGO1577	0.921285	GCGS1026	16	R	azithromycin
NGO1577	2.02993	GCGS1035	0.5	S	azithromycin
NGO1577	5.44064	GCGS0605	0.25	S	azithromycin
NGO1577	6.79674	GCGS0926	0.125	S	azithromycin
NGO1577	0.710617	GCGS0436	2	R	azithromycin
NGO1577	3.55661	GCGS0465	0.06	S	azithromycin
NGO1577	0.456199	GCGS0481	2	R	azithromycin
NGO1577	0.841376	GCGS0298	2	R	azithromycin
NGO1829	5.38425	GCGS0524	0.25	S	azithromycin
NGO1829	0.962229	GCGS0550	8	R	azithromycin
NGO1829	1.06781	GCGS0354	8	R	azithromycin
NGO1829	1.85055	GCGS0745	256	R	azithromycin
NGO1829	23.014	GCGS0353	0.03	S	azithromycin
NGO1829	1.9934	GCGS0363	4	R	azithromycin
NGO1829	2.65868	GCGS0276	1	R	azithromycin
NGO1829	1.61675	GCGS0834	2	R	azithromycin
NGO1829	6.02558	GCGS0641	0.25	S	azithromycin
NGO1829	1.49195	GCGS0996	0.5	S	azithromycin
NGO1829	0.806014	GCGS0525	2	R	azithromycin
NGO1829	3.72154	GCGS0313	0.06	S	azithromycin
NGO1829	0.467	GCGS1026	16	R	azithromycin
NGO1829	3.53225	GCGS1035	0.5	S	azithromycin
NGO1829	2.10751	GCGS0605	0.25	S	azithromycin
NGO1829	3.44589	GCGS0926	0.125	S	azithromycin
NGO1829	0.958541	GCGS0436	2	R	azithromycin
NGO1829	2.69736	GCGS0465	0.06	S	azithromycin
NGO1829	0.772767	GCGS0481	2	R	azithromycin
NGO1829	1.24757	GCGS0298	2	R	azithromycin
